# The Phylogeny and the Evolution of Parasitic Strategies in Trematoda

**DOI:** 10.1101/2024.08.09.607286

**Authors:** Chuan-Yu Xiang, Ivan Jakovlić, Tong Ye, Rui Song, Hong Zou, Gui-Tang Wang, Wen-Xiang Li, Dong Zhang

## Abstract

Trematodes are obligatory parasites that generally must transmit between hosts to complete their life cycle. They parasitize varying numbers of intermediate hosts (0, 1 or 2), but the evolutionary history of these strategies and the ancestral states remain unknown. We conducted the ancestral state reconstruction of the number of intermediate hosts using mitogenomic (Trematoda) and nuclear-genomic (Neodermata) topologies. Aspidogastrea was identified as the sister-group (“basal”) to all other Trematoda using a range of approaches, so it is crucial for studying the evolutionary history of trematodes. However, there is only one transcriptome available for this lineage, and mitochondrial genomes (mitogenomes) remain unavailable. Herein, we sequenced mitogenomes of two aspidogastreans: *Aspidogaster ijimai* and *Aspidogaster conchicola*. As the ancestral state reconstruction analysis is topology-sensitive, we tested multiple phylogenetic strategies, comprising the outgroup selection, phylogenetic models, partitioning strategies, and topological constraints. These mitogenomic phylogenies exhibited pronounced topological instability, with Aspidogastrea resolved as the “basal” radiation in most, but not all, topologies. Based on our analyses, Cestoda was the optimal outgroup choice, and the “heterogeneous” CAT-GTR model in PhyloBayes was the optimal model choice. We inferred the time tree and conducted ancestral state reconstruction analyses using this “optimal” topology, as well as constrained mitogenomic and nuclear genomic topologies. Results were ambiguous for some lineages, but scenario that received the strongest support is the direct life cycle (no intermediate hosts) in the ancestors of Trematoda (proto-trematodes) and Aspidogastrea (proto-aspidogastreans), while the ancestor of Digenea (proto-digeneans) had two intermediate hosts. The inferred scenario indicates that host strategies are relatively plastic among trematodes, putatively comprising several independent host gains, and multiple host losses. We propose a timeline for these events and discuss the role that alternating sexual and asexual generations putatively played in the evolution of complex parasitic life histories in digeneans.
