## Supplementary files for The Phylogeny and the Evolution of Parasitic Strategies in Trematoda for "The Phylogeny and the Evolution of Parasitic Strategies in Trematoda": Dataset S2.xlsx

### Sheet: Sheet1
GenBank accession number	Organism	Class	Order	Superfamily	Family
PP903627	Aspidogaster ijimai	Trematoda			Aspidogastridae
PP903628	Aspidogaster conchicola	Trematoda			Aspidogastridae
NC_035634.1	Breviscolex orientalis	Cestoda	Caryophyllidea	Caryophyllidea	Capingentidae
MW602514.1	Didymobothrium rudolphii	Cestoda	Spathebothriidea	Spathebothriidea	Acrobothriidae
EF527269.1	Gyrodactylus salaris	Monogenea	Gyrodactylidea	Gyrodactylidea	Gyrodactylidae
AP019637.1	Benedenia seriolae	Monogenea	Capsalidea	Capsalidea	Capsalidae
OL853496.1	Cryptocotyle lingua	Trematoda	Opisthorchiida	Opisthorchiida	Heterophyidae
NC_059797.1	Notocotylus intestinalis	Trematoda	Plagiorchiida	Pronocephaloidea	Notocotylidae
NC_059570.1	Apharyngostrigea pipientis	Trematoda	Diplostomida	Diplostomoidea	Strigeidae
NC_057537.1	Tamerlania zarudnyi	Trematoda	Plagiorchiida	Echinostomatoidea	Eucotylidae
NC_050918.1	Prosthogonimus cuneatus	Trematoda	Plagiorchiida	Microphalloidea	Prosthogonimidae
NC_049873.1	Azygia hwangtsiyui	Trematoda	Azygiida	Hemiuroidea	Azygiidae
NC_049068.1	Diplostomum ardeae	Trematoda	Diplostomida	Diplostomoidea	Diplostomidae
NC_048467.1	Lyperosomum longicauda	Trematoda	Plagiorchiida	Gorgoderoidea	Dicrocoeliidae
NC_044643.1	Postharmostomum commutatum	Trematoda	Diplostomida	Brachylaimoidea	Brachylaimidae
NC_044135.1	Tracheophilus cymbius	Trematoda	Plagiorchiida	Echinostomatoidea	Cyclocoelidae
NC_042482.1	Plagiorchis maculosus	Trematoda	Plagiorchiida	Plagiorchioidea	Plagiorchiidae
NC_039780.1	Cyathocotyle prussica	Trematoda	Diplostomida	Diplostomoidea	Cyathocotylidae
NC_032032.1	Paragonimus ohirai	Trematoda	Plagiorchiida	Plagiorchiida	Troglotrematidae
NC_030529.1	Fischoederius cobboldi	Trematoda	Plagiorchiida	Paramphistomoidea	Gastrothylacidae
NC_030518.1	Echinochasmus japonicus	Trematoda	Plagiorchiida	Echinostomatoidea	Echinochasmidae
NC_029757.1	Brachycladium goliath	Trematoda	Plagiorchiida	Allocreadioidea	Brachycladiidae
NC_028071.1	Orthocoelium streptocoelium	Trematoda	Plagiorchiida	Paramphistomoidea	Paramphistomidae
NC_028008.1	Metorchis orientalis	Trematoda	Opisthorchiida	Opisthorchiida	Opisthorchiidae
NC_027958.1	Explanatum explanatum	Trematoda	Plagiorchiida	Paramphistomoidea	Paramphistomidae
NC_027833.1	Gastrothylax crumenifer	Trematoda	Plagiorchiida	Paramphistomoidea	Gastrothylacidae
NC_027673.1	Paragonimus westermani complex sp. type 1	Trematoda	Plagiorchiida	Plagiorchiida	Troglotrematidae
NC_027271.1	Calicophoron microbothrioides	Trematoda	Plagiorchiida	Paramphistomoidea	Paramphistomidae
NC_027112.1	Ogmocotyle sikae	Trematoda	Plagiorchiida	Pronocephaloidea	Notocotylidae
NC_025279.1	Dicrocoelium chinensis	Trematoda	Plagiorchiida	Gorgoderoidea	Dicrocoeliidae
NC_023249.1	Metagonimus yokogawai	Trematoda	Opisthorchiida	Opisthorchiida	Heterophyidae
NC_011127.2	Opisthorchis felineus	Trematoda	Opisthorchiida	Opisthorchiida	Opisthorchiidae
NC_002529.1	Schistosoma mekongi	Trematoda	Strigeidida	Schistosomatoidea	Schistosomatidae
MZ099629.1	Glypthelmins quieta	Trematoda	Plagiorchiida	Plagiorchioidea	Plagiorchiidae
MN537973.1	Fischoederius elongatus	Trematoda	Plagiorchiida	Paramphistomoidea	Gastrothylacidae
MK814187.1	Clinostomum complanatum	Trematoda	Strigeidida	Clinostomoidea	Clinostomidae
MK341584.1	Schistosoma guineensis	Trematoda	Strigeidida	Schistosomatoidea	Schistosomatidae
MK253567.1	Schistosoma haematobium	Trematoda	Strigeidida	Schistosomatoidea	Schistosomatidae
MK033132.1	Opisthorchis sudarikovi	Trematoda	Opisthorchiida	Opisthorchiida	Opisthorchiidae
MH621335.1	Fasciola gigantica	Trematoda	Plagiorchiida	Echinostomatoidea	Fasciolidae
MH536513.1	Tylodelphys immer	Trematoda	Diplostomida	Diplostomoidea	Diplostomidae
MH536511.1	Hysteromorpha triloba	Trematoda	Diplostomida	Diplostomoidea	Diplostomidae
MH536509.1	Cotylurus marcogliesei	Trematoda	Diplostomida	Diplostomoidea	Strigeidae
MH536508.1	Cardiocephaloides medioconiger	Trematoda	Diplostomida	Diplostomoidea	Strigeidae
MH536507.1	Alaria americana	Trematoda	Diplostomida	Diplostomoidea	Diplostomidae
MH322000.1	Paragonimus kellicotti	Trematoda	Plagiorchiida	Plagiorchiida	Troglotrematidae
MG972809.1	Haplorchis taichui	Trematoda	Opisthorchiida	Opisthorchiida	Heterophyidae
KY952166.1	Paragonimus heterotremus	Trematoda	Plagiorchiida	Plagiorchiida	Troglotrematidae
KX943545.1	Artyfechinostomum sufrartyfex	Trematoda	Plagiorchiida	Echinostomatoidea	Echinostomatidae
KP241855.1	Eurytrema pancreaticum	Trematoda	Plagiorchiida	Gorgoderoidea	Dicrocoeliidae
JF729303.1	Clonorchis sinensis	Trematoda	Opisthorchiida	Opisthorchiida	Opisthorchiidae
HQ283100.1	Schistosoma turkestanicum	Trematoda	Strigeidida	Schistosomatoidea	Schistosomatidae
HM120841.1	Schistosoma japonicum	Trematoda	Strigeidida	Schistosomatoidea	Schistosomatidae
AP017711.1	Trichobilharzia regenti	Trematoda	Strigeidida	Schistosomatoidea	Schistosomatidae
AP017708.1	Schistosoma curassoni	Trematoda	Strigeidida	Schistosomatoidea	Schistosomatidae
AP017706.1	Echinostoma caproni	Trematoda	Plagiorchiida	Echinostomatoidea	Echinostomatidae
AF540958.1	Paragonimus westermani	Trematoda	Plagiorchiida	Plagiorchiida	Troglotrematidae
